# Discovering host protein interactions specific for SARS-CoV-2 RNA genome

**DOI:** 10.1101/2022.07.18.499583

**Authors:** Roberto Giambruno, Elsa Zacco, Camilla Ugolini, Andrea Vandelli, Logan Mulroney, Manfredi D’Onghia, Bianca Giuliani, Elena Criscuolo, Matteo Castelli, Nicola Clementi, Massimo Clementi, Nicasio Mancini, Tiziana Bonaldi, Stefano Gustincich, Tommaso Leonardi, Gian Gaetano Tartaglia, Francesco Nicassio

**Affiliations:** Center for Genomic Science of IIT@SEMM, Fondazione Istituto Italiano di Tecnologia, 20139 Milano, Italy; Institute of Biomedical Technologies, National Research Council, 20090 Segrate, Italy; Center for Human Technologies, Istituto Italiano di Tecnologia, Genoa, Italy; Department of Biochemistry and Molecular Biology, Universitat Autònoma de Barcelona, Bellaterra, 08193 Barcelona, Spain; Universitat Pompeu Fabra (UPF), 08003 Barcelona, Spain; European Molecular Biology Laboratory, European Bioinformatics Institute, Hinxton, UK; Laboratory of Microbiology and Virology, Vita-Salute San Raffaele University; via Olgettina 58, 20132 Milan, Italy; Laboratory of Medical Microbiology and Virology, IRCCS San Raffaele Scientific Institute; via Olgettina 60, 20132 Milan, Italy; Department of Experimental Oncology, European Institute of Oncology IRCCS, 20139 Milano, Italy; Department of Oncology and Hematology-Oncology, University of Milan, Via Festa del Perdono 7, 20122 Milano, Italy; Catalan Institution for Research and Advanced Studies, ICREA, Passeig Lluís Companys 23, 08010, Barcelona, Spain

## Abstract

SARS-CoV-2, a positive single-stranded RNA virus, interacts with host cell proteins throughout its life cycle. These interactions are necessary for the host to recognize and hinder the replication of SARS-CoV-2. For the virus, to translate, transcribe and replicate its genetic material. However, many details of these interactions are still missing. We focused on the proteins binding to the highly structured 5’ and 3’ end regions of SARS-CoV-2 RNA that were predicted by the *cat*RAPID algorithm to attract numerous proteins, exploiting RNA-Protein Interaction Detection coupled with Mass Spectrometry (RaPID-MS) technology. The validated interactors, which agreed with our predictions, include pseudouridine synthase PUS7 that binds to both ends of the viral RNA. Nanopore direct-RNA sequencing confirmed that the RNA virus is heavily modified, and PUS7 consensus regions were found in both SARS-CoV-2 RNA end regions. Notably, a modified site was detected in the viral Transcription Regulatory Sequence - Leader (TRS-L) and can influence the viral RNA structure and interaction propensity. Overall, our data map host protein interactions within SARS-CoV-2 UTR regions, pinpointing to a potential role of pseudouridine synthases and post-transcriptional modifications in the viral life cycle. These findings contribute to understanding virus-host dynamics and may guide the development of targeted therapies.
