## Supplementary Table 1 for "Discovering host protein interactions specific for SARS-CoV-2 RNA genome"

### Sheet: Fragments and sequences
NAME	SEQUENCE
Fragment 1	attaaaggtttataccttcccaggtaacaaaccaaccaactttcgatctcttgtagatctgttctctaaacgaactttaaaatctgtgtggctgtcactcggctgcatgcttagtgcactcacgcagtataattaataactaattactgtcgttgacaggacacgagtaactcgtctatcttctgcaggctgcttacggtttcgtccgtgttgcagccgatcatcagcacatctaggtttcgtccgggtgtgaccgaaaggtaagatggagagccttgtccctggtttcaacgagaaaacacacgtccaactcagtttgcctgttttacaggttcgcgacgtgctcgtacgtggctttggagactccgtggaggaggtcttatcagaggcacgtcaaca…
Fragment 2	tgaccgaaaggtaagatggagagccttgtccctggtttcaacgagaaaacacacgtccaactcagtttgcctgttttacaggttcgcgacgtgctcgtacgtggctttggagactccgtggaggaggtcttatcagaggcacgtcaacatcttaaagatggcacttgtggcttagtagaagttgaaaaaggcgttttgcctcaacttgaacagccctatgtgttcatcaaacgttcggatgctcgaactgcacctcatggtcatgttatggttgagctggtagcagaactcgaaggcattcagtacggtcgtagtggtgagacacttggtgtccttgtccctcatgtgggcgaaataccagtggcttaccgcaaggttcttcttcgtaagaacggtaat…
Fragment 3	cacctcatggtcatgttatggttgagctggtagcagaactcgaaggcattcagtacggtcgtagtggtgagacacttggtgtccttgtccctcatgtgggcgaaataccagtggcttaccgcaaggttcttcttcgtaagaacggtaataaaggagctggtggccatagttacggcgccgatctaaagtcatttgacttaggcgacgagcttggcactgatccttatgaagattttcaagaaaactggaacactaaacatagcagtggtgttacccgtgaactcatgcgtgagcttaacggaggggcatacactcgctatgtcgataacaacttctgtggccctgatggctaccctcttgagtgcattaaagaccttctagcacgtgctggtaaagctt…
Fragment 4	cactaaacatagcagtggtgttacccgtgaactcatgcgtgagcttaacggaggggcatacactcgctatgtcgataacaacttctgtggccctgatggctaccctcttgagtgcattaaagaccttctagcacgtgctggtaaagcttcatgcactttgtccgaacaactggactttattgacactaagaggggtgtatactgctgccgtgaacatgagcatgaaattgcttggtacacggaacgttctgaaaagagctatgaattgcagacaccttttgaaattaaattggcaaagaaatttgacaccttcaatggggaatgtccaaattttgtatttcccttaaattccataatcaagactattcaaccaagggttgaaaagaaaaagcttgatgg…
Fragment 5	gaaaagagctatgaattgcagacaccttttgaaattaaattggcaaagaaatttgacaccttcaatggggaatgtccaaattttgtatttcccttaaattccataatcaagactattcaaccaagggttgaaaagaaaaagcttgatggctttatgggtagaattcgatctgtctatccagttgcgtcaccaaatgaatgcaaccaaatgtgcctttcaactctcatgaagtgtgatcattgtggtgaaacttcatggcagacgggcgattttgttaaagccacttgcgaattttgtggcactgagaatttgactaaagaaggtgccactacttgtggttacttaccccaaaatgctgttgttaaaatttattgtccagcatgtcacaattcagaagta…
Fragment 6	ggtttacccaataatactgcgtcttggttcaccgctctcactcaacatggcaaggaagaccttaaattccctcgaggacaaggcgttccaattaacaccaatagcagtccagatgaccaaattggctactaccgaagagctaccagacgaattcgtggtggtgacggtaaaatgaaagatctcagtccaagatggtatttctactacctaggaactgggccagaagctggacttccctatggtgctaacaaagacggcatcatatgggttgcaactgagggagccttgaatacaccaaaagatcacattggcacccgcaatcctgctaacaatgctgcaatcgtgctacaacttcctcaaggaacaacattgccaaaaggcttctacgcagaagggagc…
Fragment 7	aagacggcatcatatgggttgcaactgagggagccttgaatacaccaaaagatcacattggcacccgcaatcctgctaacaatgctgcaatcgtgctacaacttcctcaaggaacaacattgccaaaaggcttctacgcagaagggagcagaggcggcagtcaagcctcttctcgttcctcatcacgtagtcgcaacagttcaagaaattcaactccaggcagcagtaggggaacttctcctgctagaatggctggcaatggcggtgatgctgctcttgctttgctgctgcttgacagattgaaccagcttgagagcaaaatgtctggtaaaggccaacaacaacaaggccaaactgtcactaagaaatctgctgctgaggcttctaagaagcctcggc…
Fragment 8	ggctggcaatggcggtgatgctgctcttgctttgctgctgcttgacagattgaaccagcttgagagcaaaatgtctggtaaaggccaacaacaacaaggccaaactgtcactaagaaatctgctgctgaggcttctaagaagcctcggcaaaaacgtactgccactaaagcatacaatgtaacacaagctttcggcagacgtggtccagaacaaacccaaggaaattttggggaccaggaactaatcagacaaggaactgattacaaacattggccgcaaattgcacaatttgcccccagcgcttcagcgttcttcggaatgtcgcgcattggcatggaagtcacaccttcgggaacgtggttgacctacacaggtgccatcaaattggatgacaaaga…
Fragment 9	caaggaactgattacaaacattggccgcaaattgcacaatttgcccccagcgcttcagcgttcttcggaatgtcgcgcattggcatggaagtcacaccttcgggaacgtggttgacctacacaggtgccatcaaattggatgacaaagatccaaatttcaaagatcaagtcattttgctgaataagcatattgacgcatacaaaacattcccaccaacagagcctaaaaaggacaaaaagaagaaggctgatgaaactcaagccttaccgcagagacagaagaaacagcaaactgtgactcttcttcctgctgcagatttggatgatttctccaaacaattgcaacaatccatgagcagtgctgactcaactcaggcctaaactcatgcagaccacaca…
Fragment 10	atgaaactcaagccttaccgcagagacagaagaaacagcaaactgtgactcttcttcctgctgcagatttggatgatttctccaaacaattgcaacaatccatgagcagtgctgactcaactcaggcctaaactcatgcagaccacacaaggcagatgggctatataaacgttttcgcttttccgtttacgatatatagtctactcttgtgcagaatgaattctcgtaactacatagcacaagtagatgtagttaactttaatctcacatagcaatctttaatcagtgtgtaacattagggaggacttgaaagagccaccacattttcaccgaggccacgcggagtacgatcgagtgtacagtgaacaatgctagggagagctgcctatatggaagagc…
