## Supplementary Table 9 for "Discovering host protein interactions specific for SARS-CoV-2 RNA genome"

### Sheet: shared_2_U
bed_start	bed_end	sequence	mod	ORF	fleming_presence	fragments_partial_included	nucleotides_in_junctions_0_based						Legend
37	46	AACUUUCGA		AP3A_SARS2	FALSE	Fragment1							index	reference
25447	25453	AAAUCA		AP3A_SARS2	FALSE								bed_start	genomic position of the first nucleotide of the interval
25552	25560	CUGUUUUU		AP3A_SARS2	FALSE								bed_end	genomic position of the last nucleotide of the interval
25690	25699	GCCUUGAAG		AP3A_SARS2	FALSE								sequence	nucleotide sequence in the interval
25728	25737	UACUUCUUG	UA	AP3A_SARS2	FALSE								mod	motifs contained in the interval
25783	25792	GGAAAUGCC		AP3A_SARS2	FALSE								ORF	Open Reading Frame encoded by the sgRNA in consensus transcripts id
25802	25811	CCCAUUACU	UA	AP3A_SARS2	FALSE								fleming_presence	boolean value, if the interval overlaps any Fleming et al. sites
25983	25986	AAA		AP3A_SARS2	FALSE								fragments_partial_included	interactomics fragments overlapping the interval
26054	26063	AGACACUGG		AP3A_SARS2	FALSE		26061, 26062						nucleotides_in_junctions_0_based	nucleotides in interval that overlap a junction (0-based notation)
26124	26133	CAAAUUCAC		AP3A_SARS2	FALSE
26240	26249	ACUUAUGUA	UA, UA	AP3A_SARS2	FALSE
26252	26262	AUUCGUUUCG		AP3A_SARS2	FALSE
26274	26288	ACGUUAAUAGUUAA	UA, UA, UA	AP3A_SARS2	FALSE
26390	26399	GAGUCUUGU	UGUAA, UA	AP3A_SARS2	FALSE
26402	26411	ACCUUCUUU		AP3A_SARS2	FALSE
26463	26472	CUGGUCUAA	UCUAA, UA	AP3A_SARS2	FALSE
26473	26474	C		AP3A_SARS2	FALSE
26498	26506	CUGUUUGG		AP3A_SARS2	FALSE
26710	26719	UUGUUUUGU		AP3A_SARS2	FALSE
26726	26735	GCUGUUUAC	UA	AP3A_SARS2	FALSE
26738	26747	AUAAAUUGG	UA	AP3A_SARS2	FALSE
26839	26841	GC		AP3A_SARS2	FALSE
26901	26910	CUAUUCUGA	UA	AP3A_SARS2	FALSE
26951	26960	AUCCUUCGU		AP3A_SARS2	FALSE
26961	26963	GA		AP3A_SARS2	FALSE
26999	27008	GACAUCAAG		AP3A_SARS2	FALSE
27030	27035	UUGCU	UA	AP3A_SARS2	FALSE
27102	27111	CUGCAUACA	UA	AP3A_SARS2	FALSE
27171	27189	UUGCUUUGCUUGUACAGU	UA, UA	AP3A_SARS2	FALSE
27206	27215	UCAUCUCGU		AP3A_SARS2	FALSE
27220	27229	UUCAGGUUA	UA	AP3A_SARS2	FALSE
27237	27246	GAGAUAUUA	UA, UA	AP3A_SARS2	FALSE
27281	27290	GAAUCUUGA		AP3A_SARS2	FALSE
27319	27321	UA	UA	AP3A_SARS2	FALSE
27330	27339	CUAACUGAG	UA	AP3A_SARS2	FALSE
27344	27353	AUAUUCUCA	UA	AP3A_SARS2	FALSE
27494	27502	UUGCUCUU		AP3A_SARS2	FALSE
27532	27533	A		AP3A_SARS2	FALSE
27611	27618	CGUCUAU	UA	AP3A_SARS2	FALSE
27675	27689	GAACUUUACUCUCC	UA	AP3A_SARS2	FALSE
27870	27872	AA		AP3A_SARS2	FALSE
27874	27879	UUGUC		AP3A_SARS2	FALSE
27881	27883	GC		AP3A_SARS2	FALSE
27914	27923	GGAAUCAUC		AP3A_SARS2	FALSE
28005	28023	CUAUUCACUUCUAUUCUA	UCUAA, UA, UA, UA	AP3A_SARS2	FALSE
28141	28150	UCUACCUUU	UA	AP3A_SARS2	FALSE
28156	28158	UA	UA	AP3A_SARS2	FALSE
28226	28231	CAUGA		AP3A_SARS2	FALSE
28243	28248	UUUAG	UUUAG, GUUUUA, UA	AP3A_SARS2	FALSE
28250	28259	UUCAUCUAA	UCUAA, UA	AP3A_SARS2	FALSE
28265	28274	AAACUAAAA	UA	AP3A_SARS2	FALSE
28333	28340	UCAGAUU		AP3A_SARS2	FALSE
28732	28739	AAUGCUG		AP3A_SARS2	FALSE	Fragment6_7
28839	28855	UAGUCGCAACAGUUCA	GUUCAA, UA	AP3A_SARS2	FALSE	Fragment6_7
29004	29013	AACUGUCAC		AP3A_SARS2	FALSE	Fragment7_8
29125	29132	AAUUUUG		AP3A_SARS2	FALSE	Fragment7_8
29209	29217	GCGUUCUU		AP3A_SARS2	FALSE	Fragment8_9
29282	29290	UCAAAUUG		AP3A_SARS2	FALSE	Fragment8_9
29297	29306	AAGAUCCAA		AP3A_SARS2	FALSE	Fragment8_9
29338	29339	C		AP3A_SARS2	FALSE	Fragment8_9
29398	29407	GCUGAUGAA		AP3A_SARS2	FALSE	Fragment8_9, Fragment9_10
29475	29484	UGAUUUCUC		AP3A_SARS2	FALSE	Fragment9_10
29534	29543	CUCAUGCAG		AP3A_SARS2	FALSE	Fragment9_10
29559	29564	GGGCU	UA	AP3A_SARS2	FALSE	Fragment9_10
29567	29578	UAAACGUUUUC	UAUAA, UA	AP3A_SARS2	FALSE	Fragment9_10
29580	29589	UUUUCCGUU		AP3A_SARS2	FALSE	Fragment9_10
29651	29660	UAGUUAACU	UGUAG, UA, UA	AP3A_SARS2	FALSE	Fragment9_10, Fragment10
29755	29764	AGUGUACAG	UA	AP3A_SARS2	FALSE	Fragment10
29845	29850	UUUAA	UUUAA, UA	AP3A_SARS2	FALSE	Fragment10
36	45	CAACUUUCG		NCAP_SARS2	FALSE	Fragment1
28293	28302	AAAUCAGCG		NCAP_SARS2	FALSE
28458	28467	AGACCUUAA	UA	NCAP_SARS2	FALSE	Fragment6
28469	28474	UCCCU		NCAP_SARS2	FALSE	Fragment6
28490	28497	CAAUUAA	UA	NCAP_SARS2	FALSE	Fragment6
28498	28499	A		NCAP_SARS2	FALSE	Fragment6
28584	28597	CAGUCCAAGAUGG		NCAP_SARS2	FALSE	Fragment6	28584, 28585
28732	28738	AAUGCU		NCAP_SARS2	FALSE	Fragment6_7
29123	29132	GAAAUUUUG		NCAP_SARS2	FALSE	Fragment7_8
29209	29217	GCGUUCUU		NCAP_SARS2	FALSE	Fragment8_9
29281	29290	AUCAAAUUG		NCAP_SARS2	FALSE	Fragment8_9
29298	29316	AGAUCCAAAUUUCAAAGA		NCAP_SARS2	FALSE	Fragment8_9
29355	29363	AACAUUCC		NCAP_SARS2	FALSE	Fragment8_9
29404	29410	GAAACU		NCAP_SARS2	FALSE	Fragment9_10
29447	29456	UGACUCUUC		NCAP_SARS2	FALSE	Fragment9_10
29497	29503	CAAUCC		NCAP_SARS2	FALSE	Fragment9_10
29534	29543	CUCAUGCAG		NCAP_SARS2	FALSE	Fragment9_10
29569	29576	AACGUUU		NCAP_SARS2	FALSE	Fragment9_10
29583	29592	UCCGUUUAC	UA	NCAP_SARS2	FALSE	Fragment9_10
29645	29648	UAG	UA	NCAP_SARS2	FALSE	Fragment9_10
29722	29731	ACAUUUUCA		NCAP_SARS2	FALSE	Fragment10
29755	29764	AGUGUACAG	UA	NCAP_SARS2	FALSE	Fragment10
29812	29821	AAAUUAAUU	UA	NCAP_SARS2	FALSE	Fragment10
29826	29835	AGUGCUAUC	UA	NCAP_SARS2	FALSE	Fragment10
29837	29857	CAUGUGAUUUUAAUAGCUUC	UUUAA, UA, UA	NCAP_SARS2	FALSE	Fragment10
37	45	AACUUUCG		NS6_SARS2	FALSE	Fragment1
46	55	UCUCUUGUA	UGUAG, UA	NS6_SARS2	FALSE	Fragment1	53, 54
27102	27111	CUGCAUACA	UA	NS6_SARS2	FALSE
27180	27189	UUGUACAGU	UA, UA	NS6_SARS2	FALSE
27206	27215	UCAUCUCGU		NS6_SARS2	FALSE
27237	27246	GAGAUAUUA	UA, UA	NS6_SARS2	FALSE
27345	27354	UAUUCUCAA	UA	NS6_SARS2	FALSE
27914	27923	GGAAUCAUC		NS6_SARS2	FALSE
28141	28150	UCUACCUUU	UA	NS6_SARS2	FALSE
28239	28249	UUGUUUUAGA	UUUAG, GUUUUA, UA	NS6_SARS2	FALSE
28250	28255	UUCAU		NS6_SARS2	FALSE
28265	28274	AAACUAAAA	UA	NS6_SARS2	FALSE
29209	29217	GCGUUCUU		NS6_SARS2	FALSE	Fragment8_9
29298	29306	AGAUCCAA		NS6_SARS2	FALSE	Fragment8_9
29338	29339	C		NS6_SARS2	FALSE	Fragment8_9
29398	29407	GCUGAUGAA		NS6_SARS2	FALSE	Fragment8_9, Fragment9_10
29475	29484	UGAUUUCUC		NS6_SARS2	FALSE	Fragment9_10
29534	29543	CUCAUGCAG		NS6_SARS2	FALSE	Fragment9_10
29569	29576	AACGUUU		NS6_SARS2	FALSE	Fragment9_10
29755	29764	AGUGUACAG	UA	NS6_SARS2	FALSE	Fragment10
29839	29857	UGUGAUUUUAAUAGCUUC	UUUAA, UA, UA	NS6_SARS2	FALSE	Fragment10	29855, 29856
27562	27565	CUU		NS7A_SARS2	FALSE
27673	27682	AAGAACUUU	UA	NS7A_SARS2	FALSE
27687	27695	CCAAUUUU		NS7A_SARS2	FALSE
27813	27820	UUGUUUU	UUUAA, GUUUUA, UA	NS7A_SARS2	FALSE
27914	27923	GGAAUCAUC		NS7A_SARS2	FALSE
28005	28014	CUAUUCACU	UA	NS7A_SARS2	FALSE
28023	28026	AAU		NS7A_SARS2	FALSE
28141	28150	UCUACCUUU	UA	NS7A_SARS2	FALSE
28172	28178	AAAUUG		NS7A_SARS2	FALSE
28238	28248	GUUGUUUUAG	UUUAG, GUUUUA, UA	NS7A_SARS2	FALSE
28250	28255	UUCAU		NS7A_SARS2	FALSE
28333	28342	UCAGAUUCA		NS7A_SARS2	FALSE
29006	29013	CUGUCAC		NS7A_SARS2	FALSE	Fragment7_8
29123	29132	GAAAUUUUG		NS7A_SARS2	FALSE	Fragment7_8
29305	29314	AAUUUCAAA		NS7A_SARS2	FALSE	Fragment8_9
29534	29537	CUC		NS7A_SARS2	FALSE	Fragment9_10
29569	29576	AACGUUU		NS7A_SARS2	FALSE	Fragment9_10
29645	29648	UAG	UA	NS7A_SARS2	FALSE	Fragment9_10
29848	29857	AAUAGCUUC	UA	NS7A_SARS2	FALSE	Fragment10
28005	28014	CUAUUCACU	UA	NS8_SARS2	FALSE
28019	28026	UCUAAAU	UCUAA, UA	NS8_SARS2	FALSE
28141	28150	UCUACCUUU	UA	NS8_SARS2	FALSE
28243	28248	UUUAG	UUUAG, GUUUUA, UA	NS8_SARS2	FALSE
28250	28252	UU		NS8_SARS2	FALSE
28333	28340	UCAGAUU		NS8_SARS2	FALSE
29123	29132	GAAAUUUUG		NS8_SARS2	FALSE	Fragment7_8
29297	29306	AAGAUCCAA		NS8_SARS2	FALSE	Fragment8_9
29534	29543	CUCAUGCAG		NS8_SARS2	FALSE	Fragment9_10
29755	29764	AGUGUACAG	UA	NS8_SARS2	FALSE	Fragment10
29826	29835	AGUGCUAUC	UA	NS8_SARS2	FALSE	Fragment10
29843	29857	AUUUUAAUAGCUUC	UUUAA, UA, UA	NS8_SARS2	FALSE	Fragment10	29856
40	54	UUUCGAUCUCUUGU	UGUAG, UA	ORF10_SARS2	FALSE	Fragment1
29584	29593	CCGUUUACG	UA	ORF10_SARS2	FALSE	Fragment9_10
29596	29615	UAUAGUCUACUCUUGUGCA	UAUAG, UA, UA, UA	ORF10_SARS2	FALSE	Fragment9_10
29617	29638	AUGAAUUCUCGUAACUACAUA	UA, UA, UA	ORF10_SARS2	FALSE	Fragment9_10
29639	29678	CACAAGUAGAUGUAGUUAACUUUAAUCUCACAUAGCAAU	UGUAG, UUUAA, UA, UA, UA, UA, UA	ORF10_SARS2	FALSE	Fragment9_10, Fragment10
29682	29686	AAUC		ORF10_SARS2	FALSE	Fragment10
29689	29698	GUGUAACAU	UGUAA, UA	ORF10_SARS2	FALSE	Fragment10
29723	29732	CAUUUUCAC		ORF10_SARS2	FALSE	Fragment10
29744	29774	GAGUACGAUCGAGUGUACAGUGAACAAUGC	UA, UA	ORF10_SARS2	FALSE	Fragment10
29778	29793	GAGAGCUGCCUAUAU	UA, UA	ORF10_SARS2	FALSE	Fragment10
29800	29809	CCCUAAUGU	UA	ORF10_SARS2	FALSE	Fragment10
29812	29826	AAAUUAAUUUUAGU	UUUAG, UA, UA, UA	ORF10_SARS2	FALSE	Fragment10
29829	29857	GCUAUCCCCAUGUGAUUUUAAUAGCUUC	UUUAA, UA, UA, UA	ORF10_SARS2	FALSE	Fragment10
38	47	ACUUUCGAU		ORF9D_SARS2	FALSE	Fragment1	45, 46
29180	29186	AAAUUG		ORF9D_SARS2	FALSE	Fragment8_9
29189	29197	AAUUUGCC		ORF9D_SARS2	FALSE	Fragment8_9
29203	29212	GCUUCAGCG		ORF9D_SARS2	FALSE	Fragment8_9
29235	29244	CAUGGAAGU		ORF9D_SARS2	FALSE	Fragment8_9
29281	29290	AUCAAAUUG		ORF9D_SARS2	FALSE	Fragment8_9
29307	29316	UUUCAAAGA		ORF9D_SARS2	FALSE	Fragment8_9
29322	29331	CAUUUUGCU		ORF9D_SARS2	FALSE	Fragment8_9
29338	29347	CAUAUUGAC	UA	ORF9D_SARS2	FALSE	Fragment8_9
29373	29382	GCCUAAAAA	UA	ORF9D_SARS2	FALSE	Fragment8_9
29401	29410	GAUGAAACU		ORF9D_SARS2	FALSE	Fragment8_9, Fragment9_10
29413	29422	GCCUUACCG	UA	ORF9D_SARS2	TRUE	Fragment9_10
29447	29456	UGACUCUUC		ORF9D_SARS2	FALSE	Fragment9_10
29487	29494	ACAAUUG		ORF9D_SARS2	FALSE	Fragment9_10
29497	29506	CAAUCCAUG		ORF9D_SARS2	FALSE	Fragment9_10
29528	29537	CCUAAACUC	UA	ORF9D_SARS2	FALSE	Fragment9_10
29559	29568	GGGCUAUAU	UAUAA, UA, UA, UA	ORF9D_SARS2	FALSE	Fragment9_10
29571	29586	CGUUUUCGCUUUUCC		ORF9D_SARS2	FALSE	Fragment9_10
29601	29610	UCUACUCUU	UA	ORF9D_SARS2	FALSE	Fragment9_10
29634	29643	CAUAGCACA	UA	ORF9D_SARS2	FALSE	Fragment9_10
29653	29662	GUUAACUUU	UUUAA, UA, UA	ORF9D_SARS2	FALSE	Fragment10
29669	29678	CAUAGCAAU	UA	ORF9D_SARS2	FALSE	Fragment10
29723	29732	CAUUUUCAC		ORF9D_SARS2	FALSE	Fragment10
29766	29774	AACAAUGC		ORF9D_SARS2	FALSE	Fragment10
29800	29809	CCCUAAUGU	UA	ORF9D_SARS2	FALSE	Fragment10
29838	29847	AUGUGAUUU		ORF9D_SARS2	FALSE	Fragment10
29848	29857	AAUAGCUUC	UA	ORF9D_SARS2	FALSE	Fragment10
21575	21584	UUGUUUUAU	GUUUUA, UA	SPIKE_SARS2	FALSE
21630	21632	AU		SPIKE_SARS2	FALSE
21644	21653	ACACUAAUU	UA	SPIKE_SARS2	FALSE
21687	21696	UUUCAGAUC		SPIKE_SARS2	FALSE
21710	21719	CAACUCAGG		SPIKE_SARS2	FALSE
21743	21752	AUGUUACUU	UA	SPIKE_SARS2	FALSE
21755	21756	U	GUUCCA	SPIKE_SARS2	FALSE
21761	21769	CUAUACAU	UA, UA	SPIKE_SARS2	FALSE
21783	21792	UGGUACUAA	UA, UA	SPIKE_SARS2	FALSE
21831	21840	UUAUUUUGC	UA	SPIKE_SARS2	FALSE
21853	21862	UCUAACAUA	UCUAA, UA, UA	SPIKE_SARS2	FALSE
21873	21887	GAUUUUUGGUACUA	UA, UA	SPIKE_SARS2	FALSE
21890	21899	UAGAUUCGA	UUUAG, UA	SPIKE_SARS2	FALSE
21910	21919	CUACUUAUU	UA, UA	SPIKE_SARS2	FALSE
21955	21964	GAAUUUCAA		SPIKE_SARS2	FALSE
21975	21984	UCCAUUUUU		SPIKE_SARS2	FALSE
22015	22024	UGGAUGGAA	GUUGGA	SPIKE_SARS2	FALSE
22037	22042	UUUAU	UA	SPIKE_SARS2	FALSE
22109	22116	AGGGUAA	UA	SPIKE_SARS2	FALSE
22122	22130	AAAUCUUA	UA	SPIKE_SARS2	FALSE
22151	22177	UUGAUGGUUAUUUUAAAAUAUAUUCU	UCUAA, UUUAA, UA, UA, UA, UA, UA	SPIKE_SARS2	FALSE
22191	22200	UAAUUUAGU	UUUAG, UA, UA	SPIKE_SARS2	FALSE
22215	22224	GGGUUUUUC		SPIKE_SARS2	FALSE
22248	22262	GCCAAUAGGUAUUA	UA, UA, UA	SPIKE_SARS2	FALSE
22277	22286	AAACUUUAC	UA	SPIKE_SARS2	FALSE
22387	22390	CUA	UA	SPIKE_SARS2	FALSE
22418	22427	CAGAUGCUG		SPIKE_SARS2	FALSE
22433	22442	GUGCACUUG		SPIKE_SARS2	FALSE
22510	22518	AACUUUAG	UUUAG, UA	SPIKE_SARS2	FALSE
22532	22541	AAUCUAUUG	UA	SPIKE_SARS2	FALSE
22608	22617	UGUUUAUGC	UA	SPIKE_SARS2	FALSE
22695	22704	GUGUUAUGG	UA	SPIKE_SARS2	FALSE
22741	22745	AAUG		SPIKE_SARS2	FALSE
22976	22985	UCUAUCAGG	UA	SPIKE_SARS2	FALSE
23025	23031	UUACUU	UA	SPIKE_SARS2	FALSE
23101	23104	UCU		SPIKE_SARS2	FALSE
23178	23187	CAAUUUCAA		SPIKE_SARS2	FALSE
23210	23219	GUGUUCUUA	UA	SPIKE_SARS2	FALSE
23232	23241	AAAGUUUCU		SPIKE_SARS2	FALSE
23279	23294	CUGAUGCUGUCCGUG		SPIKE_SARS2	FALSE
23320	23324	AUUA	UA	SPIKE_SARS2	FALSE
23387	23395	CUGUUCUU		SPIKE_SARS2	FALSE
23398	23407	CAGGAUGUU	UA	SPIKE_SARS2	FALSE
23408	23417	ACUGCACAG		SPIKE_SARS2	FALSE
23437	23446	GCAGAUCAA		SPIKE_SARS2	FALSE
23463	23479	UGUUUAUUCUACAGGU	UA, UA	SPIKE_SARS2	FALSE
23480	23481	C		SPIKE_SARS2	FALSE
23568	23571	UAU	UA, UA	SPIKE_SARS2	FALSE
23583	23593	UCAGACUCAG		SPIKE_SARS2	FALSE
23621	23638	UAGCUAGUCAAUCCAUC	UGUAG, UA, UA	SPIKE_SARS2	FALSE
23657	23666	UUGGUGCAG		SPIKE_SARS2	FALSE
23676	23685	UGCUUACUC	UA	SPIKE_SARS2	FALSE
23698	23702	GCCA		SPIKE_SARS2	FALSE
23716	23725	ACUAUUAGU	UA, UA	SPIKE_SARS2	FALSE
23778	23784	AAUGUA	UA	SPIKE_SARS2	FALSE
23786	23787	U		SPIKE_SARS2	FALSE
23802	23811	UGAAUGCAG		SPIKE_SARS2	FALSE
23832	23840	CAGUUUUU		SPIKE_SARS2	FALSE
24058	24064	UUCAUC		SPIKE_SARS2	FALSE
24088	24097	GAUAUUGCU	UA	SPIKE_SARS2	FALSE
24165	24172	AAUGAUU		SPIKE_SARS2	FALSE
24190	24198	CUGUUAGC	UA	SPIKE_SARS2	FALSE
24233	24242	GUGCUGCAU		SPIKE_SARS2	FALSE
24275	24284	GGUUUAAUG	UUUAA, GUUUAA, UA	SPIKE_SARS2	FALSE
24325	24329	UUGA		SPIKE_SARS2	FALSE
24347	24356	GUGCUAUUG	UA	SPIKE_SARS2	FALSE
24359	24368	AAAUUCAAG		SPIKE_SARS2	FALSE
24401	24418	AACUUCAAGAUGUGGUC		SPIKE_SARS2	FALSE
24442	24451	ACGCUUGUU	GUUAAA, UA	SPIKE_SARS2	FALSE
24485	24493	GUGUUUUA	UUUAA, GUUUUA, UA	SPIKE_SARS2	FALSE
24627	24631	UAAU	UA	SPIKE_SARS2	FALSE
24686	24690	UUUG		SPIKE_SARS2	FALSE
24845	24847	UU		SPIKE_SARS2	FALSE
24999	25008	CUCAUUCAA		SPIKE_SARS2	FALSE
25138	25143	UUAAA	UUUAA, UA	SPIKE_SARS2	FALSE
25144	25153	GAAUCUCUC		SPIKE_SARS2	FALSE
25304	25308	GUUC		SPIKE_SARS2	FALSE
25311	25313	UG		SPIKE_SARS2	FALSE
25323	25332	CAAAUUUGA		SPIKE_SARS2	FALSE
25371	25373	AC		SPIKE_SARS2	FALSE
25391	25395	UAUG	UA	SPIKE_SARS2	FALSE
25447	25456	AAAUCAAGG		SPIKE_SARS2	FALSE
25457	25462	UGCUA	UA	SPIKE_SARS2	FALSE
25465	25466	C		SPIKE_SARS2	FALSE
25530	25539	AUUGUUGGC		SPIKE_SARS2	FALSE
25551	25552	G		SPIKE_SARS2	FALSE
25606	25615	CACUCUCCA		SPIKE_SARS2	FALSE
25674	25683	UUGCUCGUU		SPIKE_SARS2	FALSE
25716	25721	UAUGC	UA	SPIKE_SARS2	FALSE
25787	25796	AUGCCGUUC	GUUCCA	SPIKE_SARS2	FALSE
25806	25815	UUACUUUAU	UA, UA	SPIKE_SARS2	FALSE
25824	25832	UAUUUUCU	UA	SPIKE_SARS2	FALSE
25891	25899	UUGUCAUU	UA	SPIKE_SARS2	FALSE
26043	26050	CAAUUGA		SPIKE_SARS2	FALSE
26054	26063	AGACACUGG		SPIKE_SARS2	FALSE		26061, 26062
26118	26133	CAUGUCCAAAUUCAC		SPIKE_SARS2	FALSE
26240	26262	ACUUAUGUACUCAUUCGUUUCG	UA, UA	SPIKE_SARS2	FALSE
26274	26285	ACGUUAAUAGU	UA, UA	SPIKE_SARS2	FALSE
26369	26373	CUGC		SPIKE_SARS2	FALSE
26402	26405	ACC		SPIKE_SARS2	FALSE
26465	26472	GGUCUAA	UCUAA, UA	SPIKE_SARS2	FALSE
26473	26474	C		SPIKE_SARS2	FALSE
26489	26495	UUAGUU	UA	SPIKE_SARS2	FALSE
26529	26535	AUUCCA		SPIKE_SARS2	FALSE
26538	26547	GUACUAUUA	UA, UA, UA	SPIKE_SARS2	FALSE
26607	26609	UU	UA	SPIKE_SARS2	FALSE
26720	26735	CUUGCUGCUGUUUAC	UA	SPIKE_SARS2	FALSE
26738	26747	AUAAAUUGG	UA	SPIKE_SARS2	FALSE
26810	26817	AUUGCUU		SPIKE_SARS2	FALSE
26858	26866	AAUCCAGA		SPIKE_SARS2	FALSE
26901	26910	CUAUUCUGA	UA	SPIKE_SARS2	FALSE
26952	26961	UCCUUCGUG		SPIKE_SARS2	FALSE
26970	26979	GUAUUGCUG	UA	SPIKE_SARS2	FALSE
26999	27008	GACAUCAAG		SPIKE_SARS2	FALSE
27094	27100	AGGUUU		SPIKE_SARS2	FALSE
27133	27142	UAAAUUAAA	UAUAA, UA, UA	SPIKE_SARS2	FALSE
27159	27167	GCAGUGAC		SPIKE_SARS2	TRUE
27171	27189	UUGCUUUGCUUGUACAGU	UA, UA	SPIKE_SARS2	FALSE
27201	27215	AUGUUUCAUCUCGU	GUUUCA	SPIKE_SARS2	FALSE
27237	27246	GAGAUAUUA	UA, UA	SPIKE_SARS2	FALSE
27319	27328	UAUCUAAGU	UCUAA, UA, UA	SPIKE_SARS2	FALSE
27340	27354	AUAAAUAUUCUCAA	UA, UA	SPIKE_SARS2	FALSE
27369	27378	CCAAUGGAG		SPIKE_SARS2	FALSE
27475	27482	CAGUACU	UA	SPIKE_SARS2	FALSE
27532	27538	AUCCUC		SPIKE_SARS2	FALSE
27591	27599	UGUCCUGA		SPIKE_SARS2	FALSE
27675	27684	GAACUUUAC	UA	SPIKE_SARS2	FALSE
27813	27822	UUGUUUUAA	UUUAA, GUUUUA, UA	SPIKE_SARS2	FALSE
27874	27883	UUGUCACGC		SPIKE_SARS2	FALSE
27914	27923	GGAAUCAUC		SPIKE_SARS2	FALSE
28005	28023	CUAUUCACUUCUAUUCUA	UCUAA, UA, UA, UA	SPIKE_SARS2	FALSE
28093	28096	UAA	UCUAA, UA	SPIKE_SARS2	FALSE
28141	28150	UCUACCUUU	UA	SPIKE_SARS2	FALSE
28156	28158	UA	UA	SPIKE_SARS2	FALSE
28172	28181	AAAUUGGGU	UA	SPIKE_SARS2	FALSE
28196	28203	UGUUCGU		SPIKE_SARS2	FALSE
28226	28229	CAU		SPIKE_SARS2	FALSE
28246	28247	A		SPIKE_SARS2	FALSE
28250	28260	UUCAUCUAAA	UCUAA, UA	SPIKE_SARS2	FALSE
28265	28274	AAACUAAAA	UA	SPIKE_SARS2	FALSE
28280	28286	AUAAUG	UA	SPIKE_SARS2	FALSE
28293	28302	AAAUCAGCG		SPIKE_SARS2	FALSE
28632	28638	ACUUCC		SPIKE_SARS2	FALSE	Fragment6
28732	28741	AAUGCUGCA		SPIKE_SARS2	FALSE	Fragment6_7
28848	28855	CAGUUCA	GUUCAA	SPIKE_SARS2	FALSE	Fragment6_7
29007	29016	UGUCACUAA	UA	SPIKE_SARS2	FALSE	Fragment7_8
29097	29106	CAGACGUGG		SPIKE_SARS2	FALSE	Fragment7_8
29123	29132	GAAAUUUUG		SPIKE_SARS2	FALSE	Fragment7_8
29209	29218	GCGUUCUUC		SPIKE_SARS2	FALSE	Fragment8_9
29338	29347	CAUAUUGAC	UA	SPIKE_SARS2	FALSE	Fragment8_9
29371	29379	GAGCCUAA	UA	SPIKE_SARS2	FALSE	Fragment8_9
29465	29474	CAGAUUUGG		SPIKE_SARS2	FALSE	Fragment9_10
29475	29484	UGAUUUCUC		SPIKE_SARS2	FALSE	Fragment9_10
29526	29530	GGCC		SPIKE_SARS2	FALSE	Fragment9_10
29534	29543	CUCAUGCAG		SPIKE_SARS2	FALSE	Fragment9_10
29567	29576	UAAACGUUU	UAUAA, UA	SPIKE_SARS2	FALSE	Fragment9_10
29577	29589	CGCUUUUCCGUU		SPIKE_SARS2	FALSE	Fragment9_10
29655	29660	UAACU	UA	SPIKE_SARS2	FALSE	Fragment10
29837	29838	C		SPIKE_SARS2	FALSE	Fragment10
29841	29846	UGAUU		SPIKE_SARS2	FALSE	Fragment10
29848	29850	AA		SPIKE_SARS2	FALSE	Fragment10
26278	26286	UAAUAGUU	UA, UA, UA	VEMP_SARS2	FALSE
26473	26482	CGAACUAAA	UA	VEMP_SARS2	FALSE
26534	26535	A		VEMP_SARS2	FALSE
26538	26543	GUACU	UA, UA	VEMP_SARS2	FALSE
26598	26607	UCCUAUUCC	UA	VEMP_SARS2	FALSE
26706	26708	UA	UUUAG, UA	VEMP_SARS2	FALSE
26710	26715	UUGUU		VEMP_SARS2	FALSE
26726	26735	GCUGUUUAC	UA	VEMP_SARS2	FALSE
26738	26747	AUAAAUUGG	UA	VEMP_SARS2	FALSE
26901	26910	CUAUUCUGA	UA	VEMP_SARS2	FALSE
26954	26963	CUUCGUGGA		VEMP_SARS2	FALSE
26972	26981	AUUGCUGGA		VEMP_SARS2	FALSE
26999	27008	GACAUCAAG		VEMP_SARS2	FALSE
27094	27103	AGGUUUUGC		VEMP_SARS2	FALSE
27171	27189	UUGCUUUGCUUGUACAGU	UA, UA	VEMP_SARS2	FALSE
27206	27215	UCAUCUCGU		VEMP_SARS2	FALSE
27237	27246	GAGAUAUUA	UA, UA	VEMP_SARS2	FALSE
27281	27290	GAAUCUUGA		VEMP_SARS2	FALSE
27345	27353	UAUUCUCA	UA	VEMP_SARS2	FALSE
27631	27633	GA		VEMP_SARS2	FALSE
27914	27923	GGAAUCAUC		VEMP_SARS2	FALSE
28005	28014	CUAUUCACU	UA	VEMP_SARS2	FALSE
28140	28150	GUCUACCUUU	UA	VEMP_SARS2	FALSE
28170	28178	CUAAAUUG	UA	VEMP_SARS2	FALSE
28227	28235	AUGACGUU		VEMP_SARS2	FALSE
28239	28248	UUGUUUUAG	UUUAG, GUUUUA, UA	VEMP_SARS2	FALSE
28250	28255	UUCAU		VEMP_SARS2	FALSE
28265	28274	AAACUAAAA	UA	VEMP_SARS2	FALSE
28590	28597	AAGAUGG		VEMP_SARS2	FALSE	Fragment6
29128	29132	UUUG		VEMP_SARS2	FALSE	Fragment7_8
29209	29217	GCGUUCUU		VEMP_SARS2	FALSE	Fragment8_9
29303	29312	CAAAUUUCA		VEMP_SARS2	FALSE	Fragment8_9
29338	29339	C		VEMP_SARS2	FALSE	Fragment8_9
29475	29481	UGAUUU		VEMP_SARS2	FALSE	Fragment9_10
29534	29543	CUCAUGCAG		VEMP_SARS2	FALSE	Fragment9_10
29555	29563	AGAUGGGC		VEMP_SARS2	FALSE	Fragment9_10
29569	29576	AACGUUU		VEMP_SARS2	FALSE	Fragment9_10
29755	29764	AGUGUACAG	UA	VEMP_SARS2	FALSE	Fragment10
29839	29857	UGUGAUUUUAAUAGCUUC	UUUAA, UA, UA	VEMP_SARS2	FALSE	Fragment10	29855, 29856
36	54	CAACUUUCGAUCUCUUGU	UGUAG, UA	VME1_SARS2	FALSE	Fragment1	48, 49, 50, 51, 52, 53
26538	26544	GUACUA	UA, UA	VME1_SARS2	FALSE
26726	26736	GCUGUUUACA	UA	VME1_SARS2	FALSE
26738	26747	AUAAAUUGG	UA	VME1_SARS2	FALSE
26756	26765	GGAAUUGCU	UA	VME1_SARS2	FALSE
26810	26817	AUUGCUU		VME1_SARS2	FALSE		26810, 26811, 26812, 26813, 26814, 26815, 26816
26821	26830	CAGACUGUU		VME1_SARS2	FALSE		26821, 26822, 26823, 26824, 26825, 26826, 26827, 26828, 26829
26839	26848	GCGUUCCAU	GUUCCA	VME1_SARS2	FALSE
26901	26910	CUAUUCUGA	UA	VME1_SARS2	FALSE
26952	26963	UCCUUCGUGGA		VME1_SARS2	FALSE
26985	26989	AUCU	UCUAG, UA	VME1_SARS2	FALSE
26999	27008	GACAUCAAG		VME1_SARS2	FALSE
27024	27035	UCACUGUUGCU	UA	VME1_SARS2	FALSE
27054	27062	AUUACAAA	UA	VME1_SARS2	FALSE
27091	27100	CUCAGGUUU		VME1_SARS2	FALSE
27102	27112	CUGCAUACAG	UA	VME1_SARS2	FALSE
27114	27117	GCU	UA	VME1_SARS2	FALSE
27136	27141	AUUAA	UA	VME1_SARS2	FALSE
27150	27168	AUUCCAGUAGCAGUGACA	UA	VME1_SARS2	TRUE
27171	27189	UUGCUUUGCUUGUACAGU	UA, UA	VME1_SARS2	FALSE
27206	27215	UCAUCUCGU		VME1_SARS2	FALSE
27237	27248	GAGAUAUUACU	UA, UA, UA	VME1_SARS2	FALSE
27254	27259	UAUGA	UA	VME1_SARS2	FALSE
27280	27282	GG		VME1_SARS2	FALSE
27286	27289	UUG		VME1_SARS2	FALSE
27312	27318	AAAAAU		VME1_SARS2	FALSE
27319	27328	UAUCUAAGU	UCUAA, UA, UA	VME1_SARS2	FALSE
27337	27339	AG		VME1_SARS2	FALSE
27340	27355	AUAAAUAUUCUCAAU	UA, UA	VME1_SARS2	FALSE
27475	27482	CAGUACU	UA	VME1_SARS2	FALSE
27552	27557	UUUGC		VME1_SARS2	FALSE
27641	27648	ACCUAAA	UA	VME1_SARS2	FALSE
27667	27689	AAGUUCAAGAACUUUACUCUCC	GUUCAA, UA	VME1_SARS2	FALSE
27813	27822	UUGUUUUAA	UUUAA, GUUUUA, UA	VME1_SARS2	FALSE
27863	27883	CAUAAUGAAACUUGUCACGC	UA	VME1_SARS2	FALSE
27914	27923	GGAAUCAUC		VME1_SARS2	FALSE
28005	28028	CUAUUCACUUCUAUUCUAAAUGG	UCUAA, UA, UA, UA	VME1_SARS2	FALSE
28089	28092	GUU	GUUCUA	VME1_SARS2	FALSE
28130	28132	AC		VME1_SARS2	FALSE
28134	28139	UUUCC		VME1_SARS2	FALSE
28140	28150	GUCUACCUUU	UA	VME1_SARS2	FALSE
28172	28178	AAAUUG		VME1_SARS2	FALSE
28190	28191	G		VME1_SARS2	FALSE
28239	28248	UUGUUUUAG	UUUAG, GUUUUA, UA	VME1_SARS2	FALSE
28250	28259	UUCAUCUAA	UCUAA, UA	VME1_SARS2	FALSE
28265	28274	AAACUAAAA	UA	VME1_SARS2	FALSE
28277	28281	CUGA		VME1_SARS2	FALSE
28331	28342	CCUCAGAUUCA		VME1_SARS2	FALSE
28559	28568	GUGGUGACG		VME1_SARS2	FALSE	Fragment6
28588	28593	CCAAG		VME1_SARS2	FALSE	Fragment6
28730	28739	ACAAUGCUG		VME1_SARS2	FALSE	Fragment6_7
28846	28848	AA		VME1_SARS2	FALSE	Fragment6_7
29009	29011	UC		VME1_SARS2	FALSE	Fragment7_8
29123	29132	GAAAUUUUG		VME1_SARS2	FALSE	Fragment7_8
29145	29149	AAUC		VME1_SARS2	FALSE	Fragment7_8
29202	29217	CGCUUCAGCGUUCUU		VME1_SARS2	FALSE	Fragment8_9
29298	29312	AGAUCCAAAUUUCA		VME1_SARS2	FALSE	Fragment8_9
29338	29339	C		VME1_SARS2	FALSE	Fragment8_9
29398	29407	GCUGAUGAA		VME1_SARS2	FALSE	Fragment8_9, Fragment9_10
29475	29484	UGAUUUCUC		VME1_SARS2	FALSE	Fragment9_10
29487	29489	AC		VME1_SARS2	FALSE	Fragment9_10
29490	29496	AUUGCA		VME1_SARS2	FALSE	Fragment9_10
29534	29543	CUCAUGCAG		VME1_SARS2	FALSE	Fragment9_10
29563	29564	U	UA	VME1_SARS2	FALSE	Fragment9_10
29569	29576	AACGUUU		VME1_SARS2	FALSE	Fragment9_10
29577	29592	CGCUUUUCCGUUUAC	UA	VME1_SARS2	FALSE	Fragment9_10
29645	29648	UAG	UA	VME1_SARS2	FALSE	Fragment9_10
29755	29764	AGUGUACAG	UA	VME1_SARS2	FALSE	Fragment10
29812	29821	AAAUUAAUU	UA	VME1_SARS2	FALSE	Fragment10
29826	29835	AGUGCUAUC	UA	VME1_SARS2	FALSE	Fragment10
29837	29857	CAUGUGAUUUUAAUAGCUUC	UUUAA, UA, UA	VME1_SARS2	FALSE	Fragment10	29855, 29856

### Sheet: shared_3_U
bed_start	bed_end	sequence	mod	ORF	fleming_presence	fragments_partial_included	nucleotides_in_junctions_0_based						Legend
25728	25736	UACUUCUU	UA	AP3A_SARS2	FALSE								index	reference
26054	26063	AGACACUGG		AP3A_SARS2	FALSE		26061, 26062						bed_start	genomic position of the first nucleotide of the interval
26124	26133	CAAAUUCAC		AP3A_SARS2	FALSE								bed_end	genomic position of the last nucleotide of the interval
26253	26261	UUCGUUUC		AP3A_SARS2	FALSE								sequence	nucleotide sequence in the interval
26274	26283	ACGUUAAUA	UA, UA	AP3A_SARS2	FALSE								mod	motifs contained in the interval
26465	26466	G		AP3A_SARS2	FALSE								ORF	Open Reading Frame encoded by the sgRNA in consensus transcripts id
26726	26735	GCUGUUUAC	UA	AP3A_SARS2	FALSE								fleming_presence	boolean value, if the interval overlaps any Fleming et al. sites
26738	26747	AUAAAUUGG	UA	AP3A_SARS2	FALSE								fragments_partial_included	interactomics fragments overlapping the interval
26901	26910	CUAUUCUGA	UA	AP3A_SARS2	FALSE								nucleotides_in_junctions_0_based	nucleotides in interval that overlap a junction (0-based notation)
26954	26960	CUUCGU		AP3A_SARS2	FALSE
27102	27111	CUGCAUACA	UA	AP3A_SARS2	FALSE
27173	27189	GCUUUGCUUGUACAGU	UA, UA	AP3A_SARS2	FALSE
27206	27215	UCAUCUCGU		AP3A_SARS2	FALSE
27223	27227	AGGU		AP3A_SARS2	FALSE
27239	27246	GAUAUUA	UA, UA	AP3A_SARS2	FALSE
27286	27290	UUGA		AP3A_SARS2	FALSE
27914	27923	GGAAUCAUC		AP3A_SARS2	FALSE
28010	28014	CACU		AP3A_SARS2	FALSE
28141	28149	UCUACCUU	UA	AP3A_SARS2	FALSE
28265	28274	AAACUAAAA	UA	AP3A_SARS2	FALSE
28846	28847	A		AP3A_SARS2	FALSE	Fragment6_7
29569	29576	AACGUUU		AP3A_SARS2	FALSE	Fragment9_10
29655	29660	UAACU	UA	AP3A_SARS2	FALSE	Fragment10
28465	28466	A		NCAP_SARS2	FALSE	Fragment6
28588	28593	CCAAG		NCAP_SARS2	FALSE	Fragment6
29307	29310	UUU		NCAP_SARS2	FALSE	Fragment8_9
29534	29537	CUC		NCAP_SARS2	FALSE	Fragment9_10
29826	29835	AGUGCUAUC	UA	NCAP_SARS2	FALSE	Fragment10
29838	29857	AUGUGAUUUUAAUAGCUUC	UUUAA, UA, UA	NCAP_SARS2	FALSE	Fragment10
46	55	UCUCUUGUA	UGUAG, UA	NS6_SARS2	FALSE	Fragment1	53, 54
27180	27189	UUGUACAGU	UA, UA	NS6_SARS2	FALSE
27206	27215	UCAUCUCGU		NS6_SARS2	FALSE
27239	27246	GAUAUUA	UA, UA	NS6_SARS2	FALSE
27350	27353	UCA		NS6_SARS2	FALSE
27914	27923	GGAAUCAUC		NS6_SARS2	FALSE
28141	28150	UCUACCUUU	UA	NS6_SARS2	FALSE
28240	28248	UGUUUUAG	UUUAG, GUUUUA, UA	NS6_SARS2	FALSE
28265	28274	AAACUAAAA	UA	NS6_SARS2	FALSE
29843	29848	AUUUU	UUUAA, UA	NS6_SARS2	FALSE	Fragment10
28141	28150	UCUACCUUU	UA	NS7A_SARS2	FALSE
28141	28150	UCUACCUUU	UA	NS8_SARS2	FALSE
29843	29850	AUUUUAA	UUUAA, UA	NS8_SARS2	FALSE	Fragment10
29606	29615	UCUUGUGCA		ORF10_SARS2	FALSE	Fragment9_10
29617	29626	AUGAAUUCU		ORF10_SARS2	FALSE	Fragment9_10
29629	29638	AACUACAUA	UA, UA	ORF10_SARS2	FALSE	Fragment9_10
29639	29648	CACAAGUAG	UA	ORF10_SARS2	FALSE	Fragment9_10
29651	29678	UAGUUAACUUUAAUCUCACAUAGCAAU	UGUAG, UUUAA, UA, UA, UA, UA	ORF10_SARS2	FALSE	Fragment9_10, Fragment10
29689	29698	GUGUAACAU	UGUAA, UA	ORF10_SARS2	FALSE	Fragment10
29723	29731	CAUUUUCA		ORF10_SARS2	FALSE	Fragment10
29751	29774	AUCGAGUGUACAGUGAACAAUGC	UA	ORF10_SARS2	FALSE	Fragment10
29778	29793	GAGAGCUGCCUAUAU	UA, UA	ORF10_SARS2	FALSE	Fragment10
29800	29808	CCCUAAUG	UA	ORF10_SARS2	FALSE	Fragment10
29812	29821	AAAUUAAUU	UA	ORF10_SARS2	FALSE	Fragment10
29842	29847	GAUUU		ORF10_SARS2	FALSE	Fragment10
29848	29857	AAUAGCUUC	UA	ORF10_SARS2	FALSE	Fragment10
38	45	ACUUUCG		ORF9D_SARS2	FALSE	Fragment1
29203	29212	GCUUCAGCG		ORF9D_SARS2	FALSE	Fragment8_9
29281	29290	AUCAAAUUG		ORF9D_SARS2	FALSE	Fragment8_9
29307	29316	UUUCAAAGA		ORF9D_SARS2	FALSE	Fragment8_9
29401	29410	GAUGAAACU		ORF9D_SARS2	FALSE	Fragment8_9, Fragment9_10
29414	29422	CCUUACCG	UA	ORF9D_SARS2	TRUE	Fragment9_10
29447	29456	UGACUCUUC		ORF9D_SARS2	FALSE	Fragment9_10
29497	29506	CAAUCCAUG		ORF9D_SARS2	FALSE	Fragment9_10
29529	29537	CUAAACUC	UA	ORF9D_SARS2	FALSE	Fragment9_10
29571	29580	CGUUUUCGC		ORF9D_SARS2	FALSE	Fragment9_10
29639	29643	CACA		ORF9D_SARS2	FALSE	Fragment9_10
29669	29678	CAUAGCAAU	UA	ORF9D_SARS2	FALSE	Fragment10
29723	29731	CAUUUUCA		ORF9D_SARS2	FALSE	Fragment10
21747	21752	UACUU	UA	SPIKE_SARS2	FALSE
21838	21839	G		SPIKE_SARS2	FALSE
21853	21860	UCUAACA	UCUAA, UA	SPIKE_SARS2	FALSE
21873	21882	GAUUUUUGG		SPIKE_SARS2	FALSE
21891	21899	AGAUUCGA		SPIKE_SARS2	FALSE
21955	21964	GAAUUUCAA		SPIKE_SARS2	FALSE
21977	21984	CAUUUUU		SPIKE_SARS2	FALSE
22020	22023	GGA		SPIKE_SARS2	FALSE
22163	22166	UUA	UUUAA, UA	SPIKE_SARS2	FALSE
22168	22177	AUAUAUUCU	UCUAA, UA, UA, UA	SPIKE_SARS2	FALSE
22215	22216	G		SPIKE_SARS2	FALSE
22253	22262	UAGGUAUUA	UA, UA, UA	SPIKE_SARS2	FALSE
22277	22286	AAACUUUAC	UA	SPIKE_SARS2	FALSE
22418	22426	CAGAUGCU		SPIKE_SARS2	FALSE
22436	22442	CACUUG		SPIKE_SARS2	FALSE
22537	22538	A		SPIKE_SARS2	FALSE
22609	22616	GUUUAUG	UA	SPIKE_SARS2	FALSE
23285	23293	CUGUCCGU		SPIKE_SARS2	FALSE
23438	23441	CAG		SPIKE_SARS2	FALSE
23472	23479	UACAGGU	UA	SPIKE_SARS2	FALSE
23587	23592	ACUCA		SPIKE_SARS2	FALSE
23621	23630	UAGCUAGUC	UGUAG, UA, UA	SPIKE_SARS2	FALSE
23717	23725	CUAUUAGU	UA, UA	SPIKE_SARS2	FALSE
23810	23811	G		SPIKE_SARS2	FALSE
24088	24097	GAUAUUGCU	UA	SPIKE_SARS2	FALSE
24347	24356	GUGCUAUUG	UA	SPIKE_SARS2	FALSE
24359	24368	AAAUUCAAG		SPIKE_SARS2	FALSE
24401	24408	AACUUCA		SPIKE_SARS2	FALSE
24409	24418	GAUGUGGUC		SPIKE_SARS2	FALSE
25453	25456	AGG		SPIKE_SARS2	FALSE
26054	26063	AGACACUGG		SPIKE_SARS2	FALSE		26061, 26062
26124	26133	CAAAUUCAC		SPIKE_SARS2	FALSE
26241	26250	CUUAUGUAC	UA, UA	SPIKE_SARS2	FALSE
26252	26261	AUUCGUUUC		SPIKE_SARS2	FALSE
26274	26283	ACGUUAAUA	UA, UA	SPIKE_SARS2	FALSE
26727	26735	CUGUUUAC	UA	SPIKE_SARS2	FALSE
26738	26747	AUAAAUUGG	UA	SPIKE_SARS2	FALSE
26901	26910	CUAUUCUGA	UA	SPIKE_SARS2	FALSE
26999	27008	GACAUCAAG		SPIKE_SARS2	FALSE
27180	27189	UUGUACAGU	UA, UA	SPIKE_SARS2	FALSE
27206	27215	UCAUCUCGU		SPIKE_SARS2	FALSE
27239	27246	GAUAUUA	UA, UA	SPIKE_SARS2	FALSE
27340	27354	AUAAAUAUUCUCAA	UA, UA	SPIKE_SARS2	FALSE
27369	27377	CCAAUGGA		SPIKE_SARS2	FALSE
27819	27822	UAA	UUUAA, UA	SPIKE_SARS2	FALSE
27914	27923	GGAAUCAUC		SPIKE_SARS2	FALSE
28005	28014	CUAUUCACU	UA	SPIKE_SARS2	FALSE
28141	28150	UCUACCUUU	UA	SPIKE_SARS2	FALSE
28252	28259	CAUCUAA	UCUAA, UA	SPIKE_SARS2	FALSE
28265	28274	AAACUAAAA	UA	SPIKE_SARS2	FALSE
29009	29011	UC		SPIKE_SARS2	FALSE	Fragment7_8
29209	29217	GCGUUCUU		SPIKE_SARS2	FALSE	Fragment8_9
29567	29576	UAAACGUUU	UAUAA, UA	SPIKE_SARS2	FALSE	Fragment9_10
29580	29586	UUUUCC		SPIKE_SARS2	FALSE	Fragment9_10
26726	26735	GCUGUUUAC	UA	VEMP_SARS2	FALSE
26738	26747	AUAAAUUGG	UA	VEMP_SARS2	FALSE
26901	26910	CUAUUCUGA	UA	VEMP_SARS2	FALSE
26954	26960	CUUCGU		VEMP_SARS2	FALSE
26999	27008	GACAUCAAG		VEMP_SARS2	FALSE
27175	27189	UUUGCUUGUACAGU	UA, UA	VEMP_SARS2	FALSE
27206	27215	UCAUCUCGU		VEMP_SARS2	FALSE
27237	27246	GAGAUAUUA	UA, UA	VEMP_SARS2	FALSE
27286	27290	UUGA		VEMP_SARS2	FALSE
28141	28149	UCUACCUU	UA	VEMP_SARS2	FALSE
28265	28274	AAACUAAAA	UA	VEMP_SARS2	FALSE
29843	29856	AUUUUAAUAGCUU	UUUAA, UA, UA	VEMP_SARS2	FALSE	Fragment10	29855
45	49	AUCU		VME1_SARS2	FALSE	Fragment1	48
51	54	UGU	UGUAG, UA	VME1_SARS2	FALSE	Fragment1	51, 52, 53
26726	26735	GCUGUUUAC	UA	VME1_SARS2	FALSE
26738	26747	AUAAAUUGG	UA	VME1_SARS2	FALSE
26756	26765	GGAAUUGCU	UA	VME1_SARS2	FALSE
26839	26845	GCGUUC	GUUCCA	VME1_SARS2	FALSE
26901	26910	CUAUUCUGA	UA	VME1_SARS2	FALSE
26954	26961	CUUCGUG		VME1_SARS2	FALSE
26999	27008	GACAUCAAG		VME1_SARS2	FALSE
27024	27033	UCACUGUUG		VME1_SARS2	FALSE
27094	27096	AG		VME1_SARS2	FALSE
27180	27189	UUGUACAGU	UA, UA	VME1_SARS2	FALSE
27206	27215	UCAUCUCGU		VME1_SARS2	FALSE
27237	27246	GAGAUAUUA	UA, UA	VME1_SARS2	FALSE
27340	27346	AUAAAU	UA, UA	VME1_SARS2	FALSE
27350	27354	UCAA		VME1_SARS2	FALSE
27680	27682	UU	UA	VME1_SARS2	FALSE
27880	27882	CG		VME1_SARS2	FALSE
27914	27923	GGAAUCAUC		VME1_SARS2	FALSE
28014	28023	UCUAUUCUA	UCUAA, UA, UA	VME1_SARS2	FALSE
28141	28150	UCUACCUUU	UA	VME1_SARS2	FALSE
28239	28248	UUGUUUUAG	UUUAG, GUUUUA, UA	VME1_SARS2	FALSE
28252	28259	CAUCUAA	UCUAA, UA	VME1_SARS2	FALSE
28265	28274	AAACUAAAA	UA	VME1_SARS2	FALSE
28732	28739	AAUGCUG		VME1_SARS2	FALSE	Fragment6_7
29209	29211	GC		VME1_SARS2	FALSE	Fragment8_9
29303	29307	CAAA		VME1_SARS2	FALSE	Fragment8_9
29534	29536	CU		VME1_SARS2	FALSE	Fragment9_10
29580	29589	UUUUCCGUU		VME1_SARS2	FALSE	Fragment9_10
29826	29835	AGUGCUAUC	UA	VME1_SARS2	FALSE	Fragment10
29837	29857	CAUGUGAUUUUAAUAGCUUC	UUUAA, UA, UA	VME1_SARS2	FALSE	Fragment10	29855, 29856
